# Oomycete small RNAs invade the plant RNA-induced silencing complex for virulence

**DOI:** 10.1101/689190

**Authors:** Florian Dunker, Adriana Trutzenberg, Jan Samuel Rothenpieler, Sarah Kuhn, Reinhard Pröls, Tom Schreiber, Alain Tissier, Ralph Hückelhoven, Arne Weiberg

## Abstract

Fungal small RNAs (sRNAs) hijack the plant RNA silencing pathway to manipulate host gene expression, named cross-kingdom RNA interference (ckRNAi). It is currently unknown how conserved and significant ckRNAi is for microbial virulence. Here, we found for the first time that sRNAs of a pathogen representing the oomycete kingdom invade the host plant’s Argonaute (AGO)/RNA-induced silencing complex. To demonstrate the functionality of the plant-invading oomycete *Hyaloperonospora arabidopsidis* sRNAs (*Hpa*sRNAs), we designed a novel CRISPR endoribonuclease Csy4/GUS repressor reporter to visualize *in situ* pathogen-induced target suppression in *Arabidopsis thaliana* host plant. By using 5’ RACE-PCR we demonstrated *Hpa*sRNAs-directed cleavage of plant mRNAs. The significant role of *Hpa*sRNAs together with *At*AGO1 in virulence was demonstrated by plant *atago1* mutants and by transgenic *Arabidopsis* expressing a target mimic to block *Hpa*sRNAs, that both exhibited enhanced resistance. Individual *Hpa*sRNA plant targets contributed to host immunity, as *Arabidopsis* gene knockout or *Hpa*sRNA-resistant gene versions exhibited quantitative enhanced or reduced susceptibility, respectively. Together with previous reports, we found that ckRNAi is conserved among oomycete and fungal pathogens.
