## supplementary table 1 for "Oomycete small RNAs invade the plant RNA-induced silencing complex for virulence"

### Sheet: Sheet1
	reads total number	mapping (100 %) to A. thaliana (TAIR10)	mapping to (100%) to H. arabidopsidis (master genome)	unmapped reads
4 dpi, mock-infected	32666246 (100%)	24070919 (73.68%)	173233 (0.53%)	8422094 (25.78%)
4 dpi, Hyaloperonospora-infected	51300261 (100%)	27277198 (53.17%)	4475759 (8.72%)	23575504 (45.95%)
7 dpi, mock-infected	65214950 (100%)	49384100 (75.72%)	156481 (0.23%)	15674369 (24.03%)
7 dpi, Hyaloperonospora-infected	87671980 (100%)	36159870 (41.24%)	11968850 (13.65%)	39543260 (45.10%)
