## supplementary table 2 for "Oomycete small RNAs invade the plant RNA-induced silencing complex for virulence"

### Sheet: 34 A. thaliana targets
	HpasRNA	4 dpi		7 dpi
		RAW	RPM	RAW	RPM	score	alignment	ATG code	putative function
1	HpasRNA4	92	20.55	1066	88.48	2.5	HpasRNA_3' GGTAACGAGTTATGACAATGT	At1g16840	putative transcription factor
							aln o||||||||o||o||||||||
							target_5' TCATTGCTCGATGCTGTTACA
2	HpasRNA12	28	6.16	336	27.89	4	HpasRNA_3' TCTGAGCGCTCGTGTAGGAAC	AT1G66510	AAR2 protein family
							aln |||||o|o|||||.||o||||
							target_5' AGACTTGTGAGCAGATTCTTG
3	HpasRNA14	34	7.48	363	30.13	4	HpasRNA_3' TCTGCTGAGTTCTAGATGCGT	AT4G26940	Hexosyltransferase
							aln o|.|||o.||||||||o||||
							target_5' GGCCGATGCAAGATCTGCGCA
4	HpasRNA20	47	10.34	305	25.32	4	HpasRNA_3' TTGGTAAATCTAGGAGTCAGA	AT3G47990	E3 ubiquitin-protein ligase SIS3
							aln ||||||||.||||o|||.|||
							target_5' AACCATTTTGATCTTCAATCT
5	HpasRNA75	83	18.26	668	55.44	1	HpasRNA_3' ATTGGTCTGCTGATTCGGTTA	AT1G73810	Core-2/I-branching beta-1,6-N-acetylglucosaminyltransferase-like protein
							aln ||||||.||||||||||||||
							target_5' TAACCATACGACTAAGCCAAT
						4	HpasRNA_3' ATTGGTCTGCTGATTCGGTTA	AT1G03780	Protein TPX2
							aln .o|o|.|||||||o|||||||
							target_5' CGATCCGACGACTGAGCCAAT
6	HpasRNA39	98	21.56	535	44.41	4	HpasRNA_3' GTGCAAAGTCGTCGTAGGCTT	AT1G32330	Heat stress transcription factor A-1d
							aln .|o|||||o||||||||.|||
							target_5' AATGTTTCGGCAGCATCAGAA
7	HpasRNA38	58	12.76	306	25.4	3	HpasRNA_3' TAAGGGGAAGTGTGCAGCTTC	AT3G05380	DIRP ;Myb-like DNA-binding domain
							aln o||o|||||oo||||||||||
							target_5' GTTTCCCTTTGCACGTCGAAG
8	HpasRNA2	83	18.26	738	61.25	3.5	HpasRNA_3' CCTCAGGGCTCTTTAATTTCT	AT3G22420	With no lysine (K) kinase 2
							aln |||.|||o|||o|||||o|||
							target_5' GGAATCCTGAGGAATTAGAGA
9	HpasRNA36	41	9	235	19.51	4	HpasRNA_3' GTTCGAGAGGAGCTACAGGTT	AT1G55320	AAE18
							aln ooo||||.o||o|||||||||
							target_5' TGGGCTCATCTTGATGTCCAA
10	HpasRNA28	25	5.5	217	18.01	3	HpasRNA_3' TAAGGCAGAAGGCGGCGGTAC	AT5g19430	C3HC4-type RING finger E3 ubiquitin ligase
							aln |||oo.||||o||||||||||
							target_5' ATTTTCTCTTTCGCCGCCATG
						3	HpasRNA_3' TAAGGCAGAAGGCGGCGGTAC	AT5G66560	BTB/POZ domain-containing protein
							aln o||o|.||||||||||||||.
							target_5' GTTTCCTCTTCCGCCGCCATC
						3.5	HpasRNA_3' TAAGGCAGAAGGCGGCGGTAC	AT1G15390	Peptide deformylase
							aln .|||||.o||||||||||o||
							target_5' CTTCCGGTTTCCGCCGCCGTG
11	HpasRNA51	39	8.58	157	13.03	3.5	HpasRNA_3' GTTAGTCATTACAGTTTCAGC	AT4G27220	NB-ARC domain-containing disease resistance protein
							aln ||||||||o|||||||.|||.
							target_5' CAATCAGTGATGTCAATGTCT
						4	HpasRNA_3' GTTAGTCATTACAGTTTCAGC	At3g15900	homoserine O-acetyltransferase
							aln |.|||||||o|||||||.|||
							target_5' CTATCAGTAGTGTCAAATTCG
12	HpasRNA52	62	13.64	214	17.76	4	HpasRNA_3' TGTGCAGAAGACTTAGGGGAA	AT4G25690	stress response NST1-like protein
							aln |.|o||o||||||||o|o|||
							target_5' AGATGTTTTCTGAATTCTCTT
13	HpasRNA44	34	7.48	260	21.58	4	HpasRNA_3' GGCAGTGAACCAGAAGCTTAC	AT3G19830	Calcium-dependent lipid-binding (CaLB domain) family protein
							aln o.||o|||.|||o||||||||
							target_5' TGGTTACTCGGTTTTCGAATG
14	HpasRNA47	41	9.02	313	25.98	3	HpasRNA_3' GTTCAGATTGGCAGGTTCTAC	AT3G56970	Transcription factor ORG2
							aln |||||||.|o||||||||||.
							target_5' CAAGTCTCATCGTCCAAGATT
						4	HpasRNA_3' GTTCAGATTGGCAGGTTCTAC	AT3G56980	Transcription factor ORG3
							aln |||.|||.|o||||||||||.
							target_5' CAAATCTCATCGTCCAAGATT
15	HpasRNA43	85	18.7	442	36.69	3.5	HpasRNA_3' TTGTCATTTAAAGTCAGCAGT	AT3G47910	Ubiquitin carboxyl-terminal hydrolase-related protein
							aln ||o|||||||.|||||o||||
							target_5' AATAGTAAATCTCAGTTGTCA
16	HpasRNA76	47	10.34	129	10.71	3	HpasRNA_3' CGGTCTGACGAGGTAGGGCGC	AT2G26440	Probable pectinesterase/pectinesterase inhibitor 12
							aln ||.|.||||||||||||o|||
							target_5' GCAAAACTGCTCCATCCTGCG
17	HpasRNA30	30	6.6	439	36.44	2.5	HpasRNA_3' GTCTCAAATCCTTACCTTTAA	AT3G51630	Probable serine/threonine-protein kinase WNK5
							aln |||o.|||||||||||||o||
							target_5' CAGGTTTTAGGAATGGAAGTT
						3.5	HpasRNA_3' GTCTCAAATCCTTACCTTTAA	AT4G34410	Ethylene-responsive transcription factor ERF109
							aln oo||.|||o||||||||o|||
							target_5' TGGATTTTGGGAATGGAGATT
						3.5	HpasRNA_3' GTCTCAAATCCTTACCTTTAA	AT1G50840	polymerase gamma 2
							aln ||||.|||o||||||||||.|
							target_5' CAGATTTTGGGAATGGAAAAT
						4	HpasRNA_3' GTCTCAAATCCTTACCTTTAA	AT2G19430	THO complex subunit 6
							aln o||||||.o||o||||||||.
							target_5' TAGAGTTAGGGGATGGAAATG
18	HpasRNA54	31	6.82	250	20.75	3.5	HpasRNA_3' GTGAGGTGGTGTCACGGCCAT	AT3G63280	NIMA-related kinase 4
							aln |.||o||||||o|||o|||||
							target_5' CTCTTCACCACGGTGTCGGTA
19	HpasRNA53	83	18.26	667	55.36	4	HpasRNA_3' GATTGGTCTGCTGATTCGGTT	AT1G47490	Polyadenylate-binding protein RBP47C
							aln o||||.o||||||||.|||||
							target_5' TTAACGGGACGACTATGCCAA
						2	HpasRNA_3' GATTGGTCTGCTGATTCGGTT	AT1G73810	Core-2/I-branching beta-1,6-N-acetylglucosaminyltransferase family protein
							aln .||||||.|||||||||||||
							target_5' ATAACCATACGACTAAGCCAA
20	HpasRNA61	30	6.6	178	14.77	2	HpasRNA_3' CAGGTAGTCTAGACCACTCTT	AT3G55640	Ca-dependent solute carrier-like protein
							aln .|||||oo|||||||||||||
							target_5' TTCCATTGGATCTGGTGAGAA
21	HpasRNA55	11	2.45768	119	9.88	4	HpasRNA_3' TTGTATCTCTTTCTGCGGCAT	AT3G24460	Serinc-domain containing serine and sphingolipid biosynthesis protein
							aln ||.||o.|||||||o|||||o
							target_5' AAGATGCAGAAAGATGCCGTG
22	HpasRNA83	65	14.3	236	19.59	3.5	HpasRNA_3' CTTGTTTAAGTACTGTCTAGT	AT5G09450	Pentatricopeptide repeat-containing protein
							aln ||||||o.|o||||o||||||
							target_5' GAACAAGGTTATGATAGATCA
23	HpasRNA69	130	28.6	750	62.25	4	HpasRNA_3' TACGTCATCACAAGCTGCCAT	AT5G47560	Tonoplast dicarboxylate transporter
							aln |||o.||||||||||||||.o
							target_5' ATGTTGTAGTGTTCGACGGCG
24	HpasRNA85	79	17.38	279	23.16	3.5	HpasRNA_3' CTTCTGCAAGTCGTCGTGGCA	At2g39950	flocculation protein
							aln |o|||||.|||.|||||||||
							target_5' GGAGACGATCATCAGCACCGT
25	HpasRNA74	58	12.76	398	33.03	4	HpasRNA_3' GGTTTGCAGTGTCTGGCGCAA	AT5G07730	transmembrane protein
							aln .||||||||||.|||o|||||
							target_5' ACAAACGTCACTGACTGCGTT
26	HpasRNA87	70	15.4	377	31.29	3.5	HpasRNA_3' ACTCGTCAGACAGGTCTAGTA	AT3G60830	Actin-related protein 7
							aln |||||||.o|||||o|||o||
							target_5' TGAGCAGCTTGTCCGGATTAT
27	HpasRNA57	5	1.1	212	17.6	4	HpasRNA_3' TAGGAAAGGAAGTAGTGACGA	AT5G51480	Monocopper oxidase-like protein SKS2
							aln |.|||.||||.||||||||||
							target_5' ACCCTCTCCTACATCACTGCT
						2.5	HpasRNA_3' TAGGAAAGGAAGTAGTGACGA	AT2G39090	AtAPC7
							aln |||o|||.|||||||o|||||
							target_5' ATCTTTTACTTCATCGCTGCT
						3.5	HpasRNA_3' TAGGAAAGGAAGTAGTGACGA	AT3G23010	Disease resistance family protein/LRR family protein
							aln |.|o|||||||o||||o||||
							target_5' ACCTTTTCCTTTATCATTGCT
28	HpasRNA77	35	7.7	456	37.85	3	HpasRNA_3' AACGAGTTATGACAATGTCAA	AT5G49030	Isoleucyl-tRNA synthetase
							aln ||||||.|||||.||||||||
							target_5' TTGCTCTATACTATTACAGTT
						4	HpasRNA_3' AACGAGTTATGACAATGTCAA	AT5G50170	C2 and GRAM domain-containing protein
							aln ||||.oo|.o|||||||||||
							target_5' TTGCCTGAAGCTGTTACAGTT
						3.5	HpasRNA_3' AACGAGTTATGACAATGTCAA	At1g16840	unknown protein
							aln ||||||o||o|||||||||.|
							target_5' TTGCTCGATGCTGTTACAGGT
29	HpasRNA90	20	4.4	180	14.94	3.5	HpasRNA_3' CGATCACAAGTACTAGTATTT	AT2G23160	F-box protein
							aln .||o|||.||o||||||||||
							target_5' TCTGGTGATCGTGATCATAAA
						4	HpasRNA_3' CGATCACAAGTACTAGTATTT	AT1G09750	Aspartyl protease AED3
							aln ||||.||||||||o||o||o|
							target_5' GCTAATGTTCATGGTCGTAGA
30	HpasRNA96	14	3.08	113	9.38	4	HpasRNA_3' CGTTTGAAGTCGTTAGAGCCT	AT2G42005	Amino acid transporter ANTL1
							aln ||.o.||.||||||||||||o
							target_5' GCTGCCTGCAGCAATCTCGGG
31	HpasRNA99	13	2.86	109	9.05	4	HpasRNA_3' GCGTGAGTCTACTGCTGCTTT	AT2G34170	unknown protein
							aln .|.|o|||||||||||o|||o
							target_5' AGGATTCAGATGACGATGAAG
32	HpasRNA78	88	19.36	889	73.79	4	HpasRNA_3' AGAAGGTGCATCGAACGGATC	AT2G38820	Protein of unknown function
							aln |o||||.o|.|||||||||||
							target_5' TTTTCCTTGAAGCTTGCCTAG
						3	HpasRNA_3' AGAAGGTGCATCGAACGGATC	AT3G21250	Multidrug resistance-associated protein 6
							aln |||||.||.|||||||o||||
							target_5' TCTTCAACTTAGCTTGTCTAG
33	HpasRNA82	18	3.96	238	19.75	3	HpasRNA_3' TCCAAGACGGTCAAGCAACGA	AT5G57050	AtABI2
							aln ||.||||.|o|||||||||||
							target_5' AGTTTCTTCTAGTTCGTTGCT
34	HpasRNA92	10	2.2	157	13.03	4	HpasRNA_3' TAAGGAGTCCAGAGTATTAGA	AT1G49210	E3 ubiquitin-protein ligase ATL76
							aln o|||o|||.||o||||o||||
							target_5' GTTCTTCACGTTTCATGATCT
