## supplementary table 3 for "Oomycete small RNAs invade the plant RNA-induced silencing complex for virulence"

### Sheet: Sheet1
Primer name	Sequence	Purpose
Hpa_siR2_RT	GTCGTATCCAGTGCAGGGTCCGAGGTATTCGCACTGGATACGACGGAGTC	Stemloop RT
Hpa_siR2_fwd	GCGGCGGTTCTTTAATTTCTCG	PCR
Hpa_siR30_RT	GTCGTATCCAGTGCAGGGTCCGAGGTATTCGCACTGGATACGACAGAGT	Stemloop RT
Hpa_siR30_fwd	GCGGCGAATTTCCATTCCTA	PCR
Hpa_siR90_RT	GTCGTATCCAGTGCAGGGTCCGAGGTATTCGCACTGGATACGAGCTAGT	Stemloop RT
Hpa_siR90_fwd	GCGGCGGCGGGATGGAGCA	PCR
At_miR164_SL	GTCGTATCCAGTGCAGGGTCCGAGGTATTCGCACTGGATACGACGCACG	Stemloop RT
At_miR164_fwd	GCGGCGTGGAGAAGCAGGGC	PCR
At_miR393*_SL	GTCGTATCCAGTGCAGGGTCCGAGGTATTCGCACTGGATACGACAATCCA	Stemloop RT
At_miR393*_fwd	CTCGCTATCATGCGATCTCT	PCR
univ_stemloop_PCR_rev	GTATCCAGTGCAGGGTCCGAGGT	PCR
Hpa_ACT_fwd	GTGTCGCACACTGTACCCATTTAT	PCR for pathogen biomass
Hpa_ACT_rev	ATCTTCATCATGTAGTCGGTCAAGT	PCR for pathogen biomass
Ath_iASK_fwd	CTTATCGGATTTCTCTATGTTTGGC	PCR for pathogen biomass (from Gachon & Saindrenan 2004)
Ah_iASK_rev	GAGCTCCTGTTTATTTAACTTGTACATACC	PCR for pathogen biomass (from Gachon & Saindrenan 2004)
Ec_TUB_fwd	TGACAGCCCGGAATGAGT	PCR for pathogen biomass (Engelsdorf et al., 2015)
Ec_TUB_rev	TTGTCTTCGTTTCCCAGGTC	PCR for pathogen biomass (Engelsdorf et al., 2015)
At_PR1_fwd	CTCGGAGCTACGCAGAACAA	qRT-PCR
At_PR1_rev	GCCTTCTCGCTAACCCACAT	qRT-PCR
At_PDF1.2_fwd	CTTGTTCTCTTTGCTGCTTTCGAC	qRT-PCR
At_PDF1.2_rev	TAGTTGCATGATCCATGTTTG	qRT-PCR
At_RPP4_fwd	GAAGGCACTCAAGGCCTCATT	qRT-PCR
At_RPP4_rev	GACAATAATCCCACCATAGCCTTT	qRT-PCR
At_SNC1_fwd	GCCGGATATGATCTTCGGAA	qRT-PCR
At_SNC1_rev	CGGCAAGCTCTTCAATCATG	qRT-PCR
At_WNK2_fwd	CTTGGACTCGCTGCGATTC	qRT-PCR
At_WNK2_rev	GATTTGTGCCGGGTGAGTACAT	qRT-PCR
At_AED3_fwd	AGAGACGAGTTTAGGAAGCA	qRT-PCR
At_AED3_rev	AAAAAGAGAGGGAGAGAGAGA	qRT-PCR
At_ACT_fwd	CAGTGGTCGTACAACCGGTATT	qRT-PCR
At_ACT_rev	GTCTCTTACAATTTCCCGCTCT	qRT-PCR
T-DNA_SALK	ATTTTGCCGATTTCGGAAC	Genotyping PCR
T-DNA SAIL	TAGCATCTGAATTTCATAACCAATCTCGATACAC	Genotyping PCR
SALK_121042 (wnk2-2) LP	CTCGTCTCATCTCATTCTCCG	Genotyping PCR
SALK_121042 (wnk2-2) RP	TTGCGTTGGTACTTCAAAACC	Genotyping PCR
SALK_206118 (wnk2-3) LP	TCGATCTTTTCGCTAACGATG	Genotyping PCR
SALK_206118 (wnk2-3) RP	TTCCCCACTATTTGTGTGCTC	Genotyping PCR
SAIL_722_G02C1 (aed3-1) LP	CCTCATCCACTTACTCAACCG	Genotyping PCR
SAIL_722_G02C1 (aed3-1) RP	CGCTGAAGCAAGAGATGAAAC	Genotyping PCR
STTM siR2	AGGTCTCTCACCGGAGTCCCGAGctaAAATTAAAGAgttgttgttgttatggtctaatttaaatatg	Full length STTM
	gtctaaagaagaagaatGGAGTCCCGAGctaAAATTAAAGAAAGGTGAGACCA
STTM siR30	AGGTCTCTCACCCAGAGTTTAGGctaAATGGAAATTgttgttgttgttatggtctaatttaaatatg	Full length STTM
	gtctaaagaagaagaatCAGAGTTTAGGctaAATGGAAATTAAGGTGAGACCA
STTM siR90	AGGTCTCTCACCGCTAGTGTTCActaTGATCATAAAgttgttgttgttatggtctaatttaaatatg	Full length STTM
	gtctaaagaagaagaatGCTAGTGTTCActaTGATCATAAAAAGGTGAGACCA
Outer_WNK2_fwd	ATGAAGACATTACGGGTCTCACACCATGAATGGTGAAGAAAGCTT	WNK2r cloning
Outer_WNK2_rev	ATGAAGACATCAGAGGTCTCACCTTCATATCCACGGCATCCACAG	WNK2r cloning
BsaI_WNK2_fwd	ATGAAGACATGAGGCCTATTGATTACTACAAT	WNK2r cloning
BsaI_WNK2_rev	ATGAAGACATCCTCATAACAAATCCATCCA	WNK2r cloning
BpiI_WNK2_fwd	ATGAAGACATAGGACAAGAGCTGTTCTTC	WNK2r cloning
BpiI_WNK2_rev	ATGAAGACATTCCTCAGAACTATCGAACTCAT	WNK2r cloning
target_site_mut_fwd	ATGAAGACATAAACCCTGAAGAGCTGGAAAAGTTTTTCAGAGAGTTC	WNK2r cloning
target_site_mut_rev	ATGAAGACATTTCCAGCTCTTCAGGGTTTCTTGTGAAATTTCGAAGC	WNK2r cloning
Outer_AED3_fwd	ATGAAGACATTACGGGTCTCACACCATGGCCTCCTCAAGTCTCCATT	AED3r cloning
Outer_AED3_rev	ATGAAGACATCAGAGGTCTCACCTTGTTGCAGGGCTCAGGAGCAATTC	AED3r cloning
BsaI(1)_AED3_fwd	ATGAAGACATATCTCAAACTACGTCGCTTTAC	AED3r cloning
BsaI(1)_AED3_rev	ATGAAGACATAGATACCAATGACATAGGCCC	AED3r cloning
BsaI(2)_AED3_fwd	ATGAAGACATATTGGGTCAACCCAAATCCATC	AED3r cloning
BsaI(2)_AED3_rev	ATGAAGACATCAATAGACCCAGTTTCAACGAC	AED3r cloning
target_site_mut_fwd	ATGAAGACATACTGATGTTTATGGTACTCGACACAAGTAACGACGCCGTTTG	AED3r cloning
target_site_mut_rev	ATGAAGACATCAGTTGTGGAGGAGTGCCGAGTTTG	AED3r cloning
Outer_proWNK2_fwd	ATGAAGACATTACGGGTCTCAGCGGCATTCTTATAATTTCTTATGG	WNK2 promoter cloning
Outer_proWNK2_rev	ATGAAGACATCAGAGGTCTCACAGAGCGTCGGTTTACTAAACCGG	WNK2 promoter cloning
Outer_proAED3_fwd	ATGAAGACATTACGGGTCTCAGCGGATCTCTGCTCAACCACCAAG	AED3 promoter cloning
Outer_proAED3_rev	ATGAAGACATCAGAGGTCTCACAGAGGTTTTGGCTAATGTGATTG	AED3 promoter cloning
BsaI(1)_proAED3_fwd	ATGAAGACATCGCGTGAACGAACAATGAGAG	AED3 promoter cloning
BsaI(1)_proAED3_rev	ATGAAGACATCGCGACCTCTGAAATACTTAC	AED3 promoter cloning
GUS_fwd	CGGGTCTCACACCATGTTACGTCC	Silencing reporter cloning
GUS_rev	AGAGGTCTCTCCTTTTGTTTGCC	Silencing reporter cloning
Csy4 binding site full length	ATGGTCTCATCTGAACAATGGTTCACTGCCGTATAGGCAGCTAAGAAAGGCACCAGAGACCAT	Silencing reporter cloning
siR2/siR90 target site upstream	ATGGTCTCATCTGAACAATGGGAATCCTGAGGAATTAGAGAGCTAATGTTCATGGTCCTAGAGGCACCAGAGACCAT	Silencing reporter cloning
siR2/siR90 target site downstream	ATGGTCTCAAAGGCAGGAATCCTGAGGAATTAGAGAGCTAATGTTCATGGTCCTAGATGGAATCAGAGACCAT	Silencing reporter cloning
miR164a target site upstream	ATGGTCTCATCTGAACAATGAGCACGTGTCCTGTTTCTCCAGGCACCAGAGACCAT	Silencing reporter cloning
miR164a target site downstream	ATGGTCTCAAAGGCAAGCACGTGTCCTGTTTCTCCATGGAATCAGAGACCAT	Silencing reporter cloning
AED3_RT	CACATTCACCTGCTTCCTAAAC	5' RACE
AED3_PCR_primer	ATAGTAAAGTGATGGACGGCG	5' RACE
AED3_nested_PCR_primer	AAGCTAGGGAGGCAGTATGAG	5' RACE
WNK2_RT	CATCATCACCGTTTCTCTTCCC	5' RACE
WNK2_PCR_primer	TCTCAACAAACTCACGAACCTC	5' RACE
WNK2_nested_PCR_primer	GTAACCATCTCCAACACACAC	5' RACE
